# Multiple incursion pathways for *Helicoverpa armigera* in Brazil show its genetic diversity spreading in a connected world

**DOI:** 10.1101/762229

**Authors:** Jonas A. Arnemann, Stephen H. Roxburgh, Tom Walsh, Jerson V.C. Guedes, Karl H.J. Gordon, Guy Smagghe, Wee Tek Tay

## Abstract

The Old World cotton bollworm *Helicoverpa armigera* was first detected in Brazil with subsequent reports from Paraguay, Argentina, Bolivia, and Uruguay. This pattern suggests that the *H. armigera* spread across the South American continent following incursions into northern/central Brazil, however, this hypothesis has not been tested. Here we compare northern and central Brazilian *H. armigera* mtDNA COI haplotypes with those from southern Brazil, Uruguay, Argentina, and Paraguay. We infer spatial genetic and gene flow patterns of this dispersive pest in the agricultural landscape of South America. We show that the spatial distribution of *H. armigera* mtDNA haplotypes and its inferred gene flow patterns in the southwestern region of South America exhibited signatures inconsistent with a single incursion hypothesis. Simulations on spatial distribution patterns show that the detection of rare and/or the absence of dominant mtDNA haplotypes in southern *H. armigera* populations are inconsistent with genetic signatures observed in northern and central Brazil. Incursions of *H. armigera* into the New World are therefore likely to have involved independent events in northern/central Brazil, and southern Brazil/Uruguay-Argentina-Paraguay. This study demonstrates the significant biosecurity challenges facing the South American continent, and highlights alternate pathways for introductions of alien species into the New World.
