## Supplementary material for "Multiple incursion pathways for *Helicoverpa armigera* in Brazil show its genetic diversity spreading in a connected world": Supp. Material

### Sheet: All data
		NON-BRAZILIAN STATES		BRAZILIAN STATES
Haplotypes	ARG	URY	PRY	BA	MA	MT	PI	RR	PR	SC	RS
Harm_BC01			3	24	8	6	11	6	1	4	3	66	1
Harm_BC02		1		36	9	6	18	5	1	2	3	81	2
Harm_BC03	1			13	1	6	3	1				25	3
Harm_BC04	1			10			1				4	16	4
Harm_BC05				5			2	1	1			9	5
Harm_BC06					1							1	6
Harm_BC07				2			3					5	7
Harm_BC13			2							1		3	8
Harm_BC14				2								2	9
Harm_BC16	1		1									2	10
Harm_BC17			2									2	11
Harm_BC23							1					1	12
Harm_BC24								1				1	13
Harm_BC34				1								1	14
Harm_BC35				1								1	15
Harm_BC36				1								1	16
Harm_BC37					1							1	17
Harm_BC38						1						1	18
Harm_BC39				1								1	19
Harm_BC42											1	1	20
Harm_BC43			1									1	21
Harm_BC44		1										1	22
Harm_BC45											1	1	23
Harm_BC46			1									1	24
Harm_BC47	1											1	25
	4	2	10	96	20	19	39	14	3	7	12	226
	1	2	3	4	5	6	7	8	9	10	11	226

### Sheet: Brazil vs Non-Brazil
Haplotypes	Non-Brazil	Brazil
Harm_BC01	3	63
Harm_BC02	1	80
Harm_BC03	1	24
Harm_BC04	1	15
Harm_BC05	0	9
Harm_BC06	0	1
Harm_BC07	0	5
Harm_BC13	2	1
Harm_BC14	0	2
Harm_BC16	2	0
Harm_BC17	2	0
Harm_BC23	0	1
Harm_BC24	0	1
Harm_BC34	0	1
Harm_BC35	0	1
Harm_BC36	0	1
Harm_BC37	0	1
Harm_BC38	0	1
Harm_BC39	0	1
Harm_BC42	0	1
Harm_BC43	1	0
Harm_BC44	1	0
Harm_BC45	0	1
Harm_BC46	1	0
Harm_BC47	1	0
			226
